# CENP-A/CENP-B uncoupling in the evolutionary reshuffling of centromeres

**DOI:** 10.1101/2024.04.24.590946

**Authors:** Eleonora Cappelletti, Francesca M. Piras, Marialaura Biundo, Elena Raimondi, Solomon G. Nergadze, Elena Giulotto

**Affiliations:** Department of Biology and Biotechnology “Lazzaro Spallanzani”, University of Pavia, Pavia, Italy; Unit of Anatomic Pathology, IRCCS San Matteo Hospital Foundation, Pavia, Italy

**Keywords:** CENP-B, centromere, satellite DNA, karyotype evolution, genus *Equus*

## Abstract

**Background:** While CENP-A is the epigenetic determinant of the centromeric function, the role of CENP-B, the sole centromeric protein binding a specific DNA sequence (CENP-B-box), remains elusive. In the few mammalian species analyzed so far, the CENP-B box is contained in the major satellite repeat that is present at all centromeres. We previously demonstrated that, in the genus *Equus*, some centromeres lack any satellite repeat.

**Results:** Here, we show that, in four *Equus* species, CENP-B is expressed but does not bind the numerous satellite-free and the majority of satellite-based centromeres while it is localized at several ancestral now inactive centromeres. The absence of CENP-B is related to the lack of CENP-B boxes rather than to peculiar features of the protein itself. CENP-B boxes are comprised in a previously undescribed repeat which is not the major satellite bound by CENP-A. Comparative sequence analysis suggests that this satellite was centromeric in the equid ancestor, lost centromeric function during evolution and gave rise to a short CENP-A bound repeat not containing the CENP-B box but being enriched in dyad symmetries. Centromeres lacking CENP-B are functional and recruit normal amounts of the centromeric proteins CENP-A and CENP-C.

**Conclusions:** We propose that the uncoupling between CENP-B and CENP-A may have played a role in the evolutionary reshuffling of equid centromeres. This study provides new insights into the complexity of centromere organization in a largely biodiverse world where the majority of mammalian species still have to be studied.
