## Additional file 2 for "CENP-A/CENP-B uncoupling in the evolutionary reshuffling of centromeres"

### Sheet: Table S2
Table S2. Peak calling of the enriched genomic regions on the unplaced scaffolds (chrUn from EquCab2.0) in horse chromatin immunoprecipitated with the anti-CENP-B antibody sc-22788
For each peak, genomic coordinates on chrUn from EquCab2.0 (start, end), length, statistical parameters (-10Log10(p-value), fold enrichment and % FDR), satellite DNA families identified through Tandem Repeat Finder and RepeatMasker analysis.
start	end	Length (bp)	-10Log10(p-value)	Fold enrichment	FDR (%)	Satellite DNA families
33874464	33887158	12695	1239.81	11.21	0	Functional CENPB-sat
71614738	71622796	8059	3100	9.99	0	Functional CENPB-sat
110961147	110964445	3299	3100	9.61	0	Functional CENPB-sat
117211357	117214356	3000	3100	9.6	0	Functional CENPB-sat
82122665	82128068	5404	3100	9.5	0	Functional CENPB-sat
54812843	54845204	32362	1503.41	9.45	0	Functional CENPB-sat
72051332	72054373	3042	3100	9.29	0	Functional CENPB-sat
91274650	91279027	4378	3100	9.2	0	Functional CENPB-sat
101795688	101799360	3673	3100	9.19	0	Functional CENPB-sat
94942932	94947038	4107	3100	9.1	0	Functional CENPB-sat
97854352	97858229	3878	3100	9	0	Functional CENPB-sat
114321027	114324151	3125	2099.4	8.84	0	Functional CENPB-sat; 2PI
72542211	72549683	7473	3100	8.76	0	Functional CENPB-sat
105093860	105097109	3250	3100	8.73	0	Functional CENPB-sat
73982079	73989070	6992	3226.07	8.71	0	Functional CENPB-sat; 2PI
93732892	93736918	4027	3100	8.68	0	Functional CENPB-sat
67249865	67260632	10768	3100	8.67	0	Functional CENPB-sat
97242262	97246111	3850	3100	8.6	0	Functional CENPB-sat
90074831	90079410	4580	3100	8.59	0	Functional CENPB-sat
83871324	83873940	2617	3100	8.57	0	Functional CENPB-sat
49208565	49216007	7443	1584.48	8.52	0	Functional CENPB-sat; degenerated CENPB-sat; 2PI
75011879	75018743	6865	3100	8.52	0	Functional CENPB-sat
70779673	70787915	8243	3100	8.46	0	Functional CENPB-sat
63171762	63175412	3651	623.55	8.43	0	Degenerated CENPB-sat; 2PI
66165502	66177256	11755	2558.77	8.4	0	Functional CENPB-sat
67433207	67443916	10710	3100	8.37	0	Functional CENPB-sat
112717344	112720649	3306	3100	8.36	0	Functional CENPB-sat
74855626	74859946	4321	3100	8.34	0	Functional CENPB-sat
105016617	105020096	3480	3100	8.32	0	Functional CENPB-sat
96783313	96787107	3795	3100	8.29	0	Functional CENPB-sat
109111816	109115169	3354	3100	8.28	0	Functional CENPB-sat
114682903	114686026	3124	3100	8.28	0	Functional CENPB-sat; 2PI
65558641	65561764	3124	3100	8.26	0	Functional CENPB-sat
74891764	74898613	6850	3100	8.24	0	Functional CENPB-sat
100562408	100566192	3785	3100	8.24	0	Functional CENPB-sat
96066658	96070674	4017	3100	8.23	0	Functional CENPB-sat
84177172	84182335	5164	3100	8.22	0	Functional CENPB-sat
80163195	80167137	3943	3100	8.21	0	Functional CENPB-sat
92957610	92961928	4319	3100	8.21	0	Functional CENPB-sat
92038299	92042736	4438	3100	8.19	0	Functional CENPB-sat
115562128	115565201	3074	3100	8.17	0	Functional CENPB-sat
116479316	116482452	3137	3100	8.17	0	Functional CENPB-sat
103010170	103013844	3675	3100	8.16	0	Functional CENPB-sat
93347995	93352279	4285	3100	8.15	0	Functional CENPB-sat
97074723	97078518	3796	3100	8.15	0	Functional CENPB-sat
73660504	73662578	2075	3138.48	8.14	0	Functional CENPB-sat
113226530	113229779	3250	3100	8.12	0	Functional CENPB-sat
97975453	97979320	3868	1440.33	8.1	0	Functional CENPB-sat; 2PI
106204234	106207770	3537	3100	8.1	0	Functional CENPB-sat
77599200	77605346	6147	3100	8.09	0	Functional CENPB-sat
92798774	92803115	4342	3100	8.09	0	Functional CENPB-sat
70299321	70308126	8806	3100	8.07	0	Functional CENPB-sat
95774383	95778362	3980	3100	8.07	0	Functional CENPB-sat
111501421	111504497	3077	3100	8.06	0	Functional CENPB-sat
112437155	112440412	3258	3100	8.06	0	Functional CENPB-sat
84795813	84800812	5000	3100	8.04	0	Functional CENPB-sat
102517076	102520774	3699	3100	8.02	0	Functional CENPB-sat

### Sheet: Table S6
Table S6. CENP-B enrichment peaks at intrachromosomal non-satellite positions
	Horse	Donkey	Grevy's zebra	Burchell's zebra
Number	95	227	63	43
Length in bp (mean)	237-2075 (442.8)	200-5585 (449.3)	295-4049 (528)	296-1047 (481.0)
Number of peaks containing CENP-B box or CENP-B box-like motifs Number (%)
1 CENP-B box or CENP-B box-like motifs	18 (18.9)	9 (4.0)	19 (30.2)	16 (37.2)
2 CENP-B box or CENP-B box-like motifs	14 (14.7)	5 (2.2)	12 (19.0)	12 (27.9)
3 CENP-B box or CENP-B box-like motifs	1 (1.1)	1 (0.4)	3 (4.8)	3 (7.0)
4 CENP-B box or CENP-B box-like motifs	0 (0.0)	0 (0.0)	1 (1.6)	0 (0.0)
Conservation of CENP-B box-like motif
9/9 essential nucleotides	8 (16.3)	3 (13.6)	12 (21.4)	9 (18.4)
8/9 essential nucleotides	31 (63.3)	14 (63.6)	28 (50.0)	26 (53.1)
7/9 essential nucleotides	10 (20.4)	5 (22.7)	16 (28.6)	14 (28.6)
Peaks shared among species number (%)
Shared between two species	51 (53.7)	46 (20.3)	18 (28.6)	8 (18.6)
Shared between three species	16 (16.8)	10 (4.4)	15 (23.8	11 (25.6)
Shared between four species	8 (8.4)	8 (3.5)	8 (12.7)	8 (18.6)

### Sheet: Table S7
Table S7. List of CENP-B enrichment peaks at intrachromosomal non-satellite positions
EquCab2.0 chromosome	Start	End	Number of CENP-B box-like motifs	Repeat	Repeat class/family	% sequence covered by repeats	Species	Other species with overlapping peaks
chr1	1123977	1124184	0	L1-1_EC	LINE/L1	100	EAS	none
chr1	14692187	14692386	1	none	none	0	EAS	none
chr1	28776737	28777060	2	none	none	0	ECA	none
chr1	29131071	29131707	2	none	none	0	ECA	EBU,EGR
chr1	29131138	29131811	3	none	none	0	EBU	ECA,EGR
chr1	29131338	29131685	2	none	none	0	EGR	ECA,EBU
chr1	41039155	41039427	1	none	none	0	ECA	none
chr1	66779758	66785342	0	none	none	0	EAS	ECA,EGR
chr1	66779862	66781078	0	none	none	none	ECA	EGR,EAS
chr1	66779875	66783923	0	none	none	0	EGR	ECA,EAS
chr1	66781188	66782117	0	none	none	none	ECA	EGR,EAS
chr1	66782416	66783874	0	none	none	none	ECA	none
chr1	80726272	80726668	1	none	none	0	EGR	none
chr1	92640252	92640693	1	none	none	0	EGR	ECA
chr1	92640332	92640635	1	none	none	0	ECA	EGR
chr1	118888504	118888826	1	none	none	0	EGR	none
chr1	133311680	133311881	0	L1-1_EC	LINE/L1	40.8	EAS	none
chr1	147134659	147134881	0	L1-5B_EC	LINE/L1	27.9	EAS	none
chr10	6318920	6319157	1	none	none	0	ECA	none
chr10	22833341	22833745	1	none	none	0	EGR	none
chr10	78988138	78988869	2	(CA)n and (GAGCAGC)n	Simple_repeat	8.1	EGR	ECA,EBU
chr10	78988177	78988739	1	(CA)n and (GAGCAGC)n	Simple_repeat	10.5	ECA	EBU,EGR
chr10	78988210	78988796	1	(CA)n (GAGCAGC)n	Simple_repeat	10.1	EBU	ECA,EGR
chr11	1738891	1739452	1	none	none	0	ECA	EAS,EGR,EBU
chr11	1738926	1739972	2	none	none	0	EBU	ECA,EAS,EGR
chr11	1739039	1739463	1	none	none	0	EAS	ECA,EGR,EBU
chr11	1739043	1739645	1	none	none	0	EGR	ECA,EAS,EBU
chr11	1739675	1739948	1	none	none	0	ECA	none
chr11	1740940	1741299	0	none	none	0	EGR	none
chr11	1749587	1749915	0	none	none	0	ECA	EBU
chr11	1749658	1750069	0	none	none	0	EBU	ECA
chr11	1785360	1785814	2	none	none	0	EBU	ECA,EGR
chr11	1785396	1785909	2	none	none	0	EGR	ECA,EBU
chr11	1785572	1786010	1	none	none	0	ECA	EBU,EGR
chr11	1786336	1787445	2	none	none	0	EAS	ECA,EGR,EBU
chr11	1786359	1787344	2	none	none	0	EGR	ECA,EAS,EBU
chr11	1786615	1787408	2	none	none	0	ECA	EAS,EGR,EBU
chr11	1786683	1787446	2	none	none	0	EBU	ECA,EAS,EGR
chr11	21103593	21103914	0	none	none	0	EGR	none
chr11	22794088	22794644	1	none	none	0	EBU	ECA,EAS,EGR
chr11	22794117	22794801	1	none	none	0	EGR	ECA,EAS,EBU
chr11	22794169	22794434	1	none	none	0	ECA	EAS,EGR,EBU
chr11	22794236	22794596	1	none	none	0	EAS	ECA,EGR,EBU
chr11	24736060	24736531	1	none	none	0	EBU	none
chr11	24764557	24765057	2	none	none	0	EBU	none
chr11	25725363	25726041	2	(CCCGCG)n	Simple_repeat	11.9	EBU	ECA,EGR
chr11	25725406	25725873	2	(CCCGCG)n	Simple_repeat	17.3	EGR	ECA,EBU
chr11	25725431	25725668	1	none	none	0	ECA	EBU,EGR
chr11	36170144	36171048	3	none	none	0	EBU	ECA,EAS,EGR
chr11	36170211	36170938	3	none	none	0	EAS	ECA,EGR,EBU
chr11	36170237	36171118	3	none	none	0	ECA	EAS,EGR,EBU
chr11	36170259	36170962	3	none	none	0	EGR	ECA,EAS,EBU
chr11	36177619	36178021	1	none	none	0	ECA	EBU,EAS
chr11	36177679	36178063	1	none	none	0	EBU	ECA,EAS
chr11	36177708	36178097	1	none	none	0	EAS	ECA,EBU
chr11	42830830	42831156	2	none	none	0	EGR	EBU
chr11	42830871	42831333	2	none	none	0	EBU	EGR
chr11	47225301	47225500	0	none	none	0	EAS	none
chr11	50252838	50253265	0	(GCC)n	Simple_repeat	7.5	EGR	none
chr12	5513046	5513323	0	L1-1_EC	LINE/L1	100	EAS	none
chr12	17677810	17678293	0	A-rich	Low_complexity	7.9	EGR	ECA,EBU
chr12	17677831	17678200	0	A-rich	Low_complexity	10.3	EBU	ECA,EGR
chr12	17677939	17678234	0	A-rich	Low_complexity	12.9	ECA	EBU,EGR
chr12	18659005	18659392	0	L1-1_EC	LINE/L1	100	EAS	none
chr12	19161321	19161884	1	none	none	0	EBU	none
chr12	25363362	25363788	2	(GC)n	Simple_repeat	15.5	EBU	EGR
chr12	25363405	25363734	2	(GC)n	Simple_repeat	20.1	EGR	EBU
chr13	7732119	7732539	0	ERV1-3N-EC_I-int	LTR/ERV1	100	EAS	none
chr13	40604443	40604763	0	none	none	0	EBU	none
chr13	42466454	42466748	1	(CCCGCG)n	Simple_repeat	21.4	EGR	none
chr14	9915560	9915797	2	(GCGGCGC)n	Simple_repeat	18.2	ECA	none
chr14	9920355	9920826	1	none	none	0	ECA	none
chr14	31562235	31562459	0	L1-1_EC	LINE/L1	42.4	EAS	none
chr14	91852709	91853007	1	none	none	0	EGR	none
chr15	5025878	5026414	2	G-rich	Low_complexity	7.8	EBU	none
chr15	31705891	31706310	1	none	none	0	ECA	none
chr15	81949605	81949992	0	Mon1g1	SINE/MIR	33.6	EGR	none
chr16	1131560	1132195	2	none	none	none	ECA	EGR,EAS
chr16	1131753	1132207	2	none	none	0	EAS	ECA,EGR
chr16	1131870	1132245	1	none	none	0	EGR	ECA,EAS
chr16	2829201	2829491	0	L1-1_EC	LINE/L1	100	EAS	none
chr16	7071186	7071538	1	none	none	0	EBU	EGR
chr16	7071197	7071611	1	none	none	0	EGR	EBU
chr16	10939769	10939971	0	L1-1_EC	LINE/L1	31.2	EAS	none
chr16	13894334	13894669	0	L1-1_EC	LINE/L1	100	EAS	none
chr16	41210693	41211038	1	none	none	0	EBU	none
chr18	64030532	64031028	0	none	none	0	EGR	EAS
chr18	64030729	64031053	0	none	none	0	EAS	EGR
chr19	10756967	10757469	1	none	none	0	EGR	EBU
chr19	10757047	10757477	1	none	none	0	EBU	EGR
chr19	37708537	37708933	0	none	none	0	EGR	none
chr2	9745181	9745499	0	L1-1_EC	LINE/L1	100	EAS	none
chr2	11122441	11122807	2	(GCGCC)n	Simple_repeat	9.0	EAS	ECA
chr2	11122461	11122702	2	none	none	0	ECA	EAS
chr2	12036082	12036955	3	X2a_DNA	DNA	6.5	EBU	ECA,EAS,EGR
chr2	12036131	12037056	3	X2a_DNA	DNA	6.2	EGR	ECA,EAS,EBU
chr2	12036205	12037023	2	X2a_DNA	DNA	7.0	ECA	EAS,EGR,EBU
chr2	12036229	12036847	1	X2a_DNA	DNA	9.2	EAS	ECA,EGR,EBU
chr2	27744026	27744357	1	none	none	0	EBU	none
chr2	46452882	46453515	4	MER53 (CGG)n	DNA/hAT-Blackjack Simple	29.9	EGR	ECA,EBU
chr2	46453022	46453467	2	MER53	DNA/hAT-Blackjack	36.7	ECA	EBU,EGR
chr2	46453119	46453426	2	MER53	DNA/hAT-Blackjack	53.1	EBU	ECA,EGR
chr2	46981897	46982306	1	none	none	0	EBU	none
chr2	46983459	46984188	2	none	none	0	EBU	none
chr2	48777452	48778150	0	ERE3	SINE/tRNA	34.0	EAS	none
chr2	48780058	48780370	0	ERE2	SINE/tRNA	26.6	EAS	none
chr2	48781386	48781747	0	LTR13A_EC	LTR/ERV1	59.6	EAS	none
chr2	48782507	48782733	0	ERE2	SINE/tRNA	88.5	EAS	none
chr2	48787111	48787317	0	none	none	0	EAS	none
chr2	48791391	48792080	0	ERE3	SINE/tRNA	34.4	EAS	none
chr2	48794072	48794291	0	ERE2	SINE/tRNA	37.9	EAS	none
chr2	48794656	48794895	0	none	none	0	EAS	none
chr2	48796382	48796715	0	ERE3	SINE/tRNA	71.5	EAS	none
chr2	48797106	48797387	0	L1-4B_EC	LINE/L1	100	EAS	none
chr2	48798597	48798966	0	ERE2	SINE/tRNA	28.5	EAS	none
chr2	48800717	48801104	0	none	none	0	EAS	none
chr2	48803381	48803614	0	ERE2	SINE/tRNA	45.1	EAS	none
chr2	48803974	48804217	0	none	none	0	EAS	none
chr2	48805778	48806039	0	ERE3	SINE/tRNA	91.2	EAS	none
chr2	48808032	48808276	0	ERE2	SINE/tRNA	43.0	EAS	none
chr2	48808597	48808880	0	none	none	0	EAS	none
chr2	48831051	48831264	0	none	none	0	EAS	none
chr2	48832722	48833056	0	ERE3	SINE/tRNA	64.1	EAS	none
chr2	48835402	48836041	0	none	none	0	EAS	none
chr2	48836221	48836788	0	LTR13B_EC	LTR/ERV1	64.7	EAS	ECA
chr2	48836339	48836632	0	LTR13A_EC	LTR/ERV1	81.8	ECA	EAS
chr2	56428422	56428639	0	HAL1-1E_Tbel and ERV1-2N-EC_I-int	LINE/L1 and LTR/ERV1	96.3	EAS	none
chr2	119391350	119391802	0	L1-1_EC	LINE/L1	100	EAS	ECA
chr2	119391436	119391691	0	L1-1_EC	LINE/L1	100	ECA	EAS
chr20	26395536	26400137	0	L1_Carn7 L1MAB_EC MLT1C2 MIR3_MarsA MIRc	LINE/L1 LTR/ERVL-MaLR SINE/MIR	61.3	EAS	EGR
chr20	26395720	26396158	0	none	none	0	EGR	EAS
chr20	26396471	26398000	0	MLT1C2 MIR3_MarsA MIRc	LTR/ERVL-MaLR SINE/MIR	43.7	EGR	ECA
chr20	26397058	26399133	0	MLT1C2, L1_Carn7 and L1MAB_EC	LTR/ERVL-MaLR and LINE/L1	77.8	ECA	EGR
chr20	26398326	26398809	0	L1MAB_EC	LINE/L1	100	EGR	ECA
chr20	26399004	26399908	0	L1MAB_EC	LINE/L1	99.9	EGR	ECA
chr20	26399483	26400044	0	L1MAB_EC	LINE/L1	100	ECA	EGR
chr20	26400248	26401643	0	L1MAB_EC	LINE/L1	100	EAS	none
chr20	26401765	26403779	0	none	none	0	EAS	EGR
chr20	26402875	26403648	0	L1MEd L1MEh	LINE/L1	54.4	EGR	EAS
chr20	26442421	26442731	0	none	none	0	EAS	none
chr20	26443065	26443316	0	none	none	0	EAS	none
chr20	27160039	27160447	1	none	none	0	EBU	none
chr20	60340724	60340950	0	L1-1_EC	LINE/L1	38.1	EAS	none
chr21	30185935	30186482	1	none	none	0	EBU	none
chr21	47723594	47723957	0	ERV1-3N-EC_I-int	LTR/ERV1	99.4	EAS	none
chr21	55531012	55531677	1	(CGAGGA)n	Simple_repeat	14.3	ECA	none
chr22	17440	17677	0	none	none	none	ECA	none
chr22	4131814	4132576	2	none	none	0	EGR	ECA
chr22	4132196	4132537	2	none	none	0	ECA	EGR
chr22	22936383	22936596	0	none	none	0	EAS	none
chr23	196510	196757	0	L1-4_EC	LINE/L1	100	ECA	none
chr23	826412	826808	2	none	none	none	ECA	none
chr23	44225606	44225810	0	ERV1-1N-EC_I-int	LTR/ERV1	100	EAS	none
chr24	10563661	10563911	0	none	none	0	ECA	none
chr24	33774397	33774741	1	AmnSINE1	SINE/5S-Deu-L2	41.9	EGR	none
chr25	254600	254807	0	ERV1-I_EC	LTR/ERV1	99.5	EAS	none
chr25	256359	256724	0	ERV1-3N-EC_I-int	LTR/ERV1	100	EAS	none
chr26	209376	210278	0	ERE2	SINE/tRNA	9.2	EAS	ECA
chr26	209402	209717	0	none	none	none	ECA	EAS
chr26	210695	211244	0	L1-4B_EC	LINE/L1	98.7	EAS	ECA
chr26	210853	211195	0	L1-4_EC	LINE/L1	99.7	ECA	EAS
chr26	211518	211790	0	L1-4B_EC	LINE/L1	99.6	EAS	none
chr26	212161	212393	0	ERE3	SINE/tRNA	84.1	EAS	none
chr26	213859	214094	0	none	none	0	EAS	none
chr26	216112	216349	0	LTR13B_EC	LTR/ERV1	98.3	EAS	none
chr26	217548	217911	0	L1-4B_EC	LINE/L1	99.2	EAS	none
chr26	218808	219390	0	none	none	0	EAS	ECA
chr26	218968	219420	0	none	none	none	ECA	EAS
chr26	219582	220384	0	LTR13B_EC	LTR/ERV1	42.3	EAS	none
chr26	220840	221053	0	ERE2	SINE/tRNA	71.8	EAS	none
chr26	221345	221609	0	L1-4B_EC	LINE/L1	99.6	EAS	none
chr26	223068	223352	0	none	none	0	EAS	none
chr26	224208	224532	0	LTR13B_EC	LTR/ERV1	98.8	EAS	none
chr26	225568	225931	0	none	none	0	EAS	none
chr26	226710	226910	0	L1-4B_EC	LINE/L1	93.5	EAS	none
chr26	229576	229903	0	none	none	0	EAS	ECA
chr26	229603	229840	0	none	none	none	ECA	EAS
chr26	231386	231675	0	L1-4B_EC	LINE/L1	99.3	EAS	none
chr26	232600	232879	0	none	none	0	EAS	none
chr26	234080	234397	0	LTR4B_Vpa	LTR/ERV1	32.8	EAS	none
chr26	234905	235202	0	none	none	0	EAS	none
chr26	241557	241760	0	L1-4B_EC	LINE/L1	96.1	EAS	none
chr26	243707	243916	0	none	none	0	EAS	none
chr26	244180	244540	0	LTR13A_EC	LTR/ERV1	51.1	EAS	none
chr26	245023	245760	0	L1-4_EC ERE2	LINE/L1 SINE/tRNA	53.4	EAS	none
chr26	246704	246963	0	none	none	0	EAS	none
chr26	247392	247740	0	ERE2	SINE/tRNA	68.4	EAS	none
chr26	248354	248825	0	L1-4_EC	LINE/L1	98.3	EAS	none
chr26	249716	249953	0	none	none	none	ECA	EAS
chr26	249716	250017	0	none	none	0	EAS	ECA
chr26	265912	266377	0	none	none	0	EAS	none
chr26	266549	266766	0	ERE2	SINE/tRNA	37.8	EAS	none
chr26	269770	270315	0	L1-4B_EC	LINE/L1	98.3	EAS	none
chr26	271602	271850	0	none	none	0	EAS	none
chr26	272239	272461	0	none	none	0	EAS	none
chr26	272992	273314	0	none	none	0	EAS	none
chr26	275771	276511	0	none	none	0	EAS	ECA
chr26	276138	276380	0	none	none	none	ECA	EAS
chr26	285622	286335	0	ERE2	SINE/tRNA	11.6	EAS	ECA
chr26	285702	286218	0	ERE2	SINE/tRNA	16.1	ECA	EAS
chr26	287589	287859	0	L1-4B_EC	LINE/L1	98.9	EAS	none
chr26	288317	288586	0	none	none	0	EAS	none
chr26	290525	290802	0	none	none	0	EAS	none
chr26	293010	293318	0	none	none	0	EAS	none
chr26	298068	298375	0	none	none	0	EAS	none
chr26	302811	303544	0	ERE2	SINE/tRNA	11.3	EAS	ECA
chr26	302955	303272	0	ERE2	SINE/tRNA	26.3	ECA	EAS
chr26	304633	305050	0	none	none	0	EAS	ECA
chr26	304724	304970	0	none	none	none	ECA	EAS
chr26	305830	306128	0	L1-4B_EC	LINE/L1	99.7	EAS	none
chr26	307504	307803	0	none	none	0	EAS	none
chr26	317748	317975	0	L1-4B_EC	LINE/L1	99.6	EAS	none
chr26	321738	321944	0	none	none	0	EAS	none
chr26	322754	323044	0	none	none	0	EAS	none
chr26	340833	341562	0	LTR13B_EC	LTR/ERV1	15.4	EAS	none
chr26	342315	342561	0	L1-4B_EC	LINE/L1	94.7	EAS	none
chr26	345157	345845	0	LTR13B_EC	LTR/ERV1	64.4	EAS	ECA
chr26	345174	345773	0	LTR13B_EC	LTR/ERV1	72.6	ECA	EAS
chr26	346413	346693	0	none	none	0	EAS	none
chr26	347557	347818	0	L1-4B_EC	LINE/L1	97.7	EAS	none
chr26	348588	348910	0	none	none	none	ECA	EAS
chr26	348643	348908	0	none	none	0	EAS	ECA
chr26	349440	349785	0	(TGTTCTC)n	Simple_repeat	10.8	ECA	EAS
chr26	349451	349814	0	(TGTTCTC)n	Simple_repeat	10.2	EAS	ECA
chr26	350188	350575	0	ERE2	SINE/tRNA	31.5	EAS	ECA
chr26	350241	350506	0	ERE2	SINE/tRNA	46.2	ECA	EAS
chr26	351060	351659	0	L1-4B_EC	LINE/L1	98.7	EAS	ECA
chr26	351351	351634	0	L1-4_EC	LINE/L1	99.3	ECA	EAS
chr26	352048	352281	0	L1-4B_EC	LINE/L1	98.7	EAS	none
chr26	353319	353647	0	none	none	0	EAS	none
chr26	356374	357008	0	L1-4B_EC	LINE/L1	99.8	EAS	ECA
chr26	356639	356988	0	L1-4B_EC	LINE/L1	100	ECA	EAS
chr26	358004	358427	0	none	none	0	EAS	none
chr26	360234	360875	0	L1-4B_EC	LINE/L1	100	EAS	none
chr26	361262	361514	0	L1-4B_EC	LINE/L1	100	EAS	none
chr26	361758	361977	0	ERE3	SINE/tRNA	58.9	EAS	none
chr26	362697	362969	0	none	none	0	EAS	none
chr26	22502517	22502727	0	L1-5A2_EC/ ERE3	LINE/L1 SINE/tRNA	93.4	EAS	none
chr26	22505702	22505960	0	L1-5_EC	LINE/L1	27.5	EAS	none
chr26	22508405	22508617	0	L1MEg	LINE/L1	99.5	EAS	none
chr26	22511760	22512123	0	ERE1C	SINE/tRNA	20.4	EAS	none
chr26	35383976	35384299	2	none	none	0	EGR	none
chr27	643193	643439	0	ERV1-3N-EC_I-int	LTR/ERV1	100	EAS	none
chr27	7319282	7319717	1	(TCCCTC)n	Simple_repeat	6.5	ECA	EGR
chr27	7319394	7319688	1	(TCCCTC)n	Simple_repeat	9.5	EGR	ECA
chr27	7905935	7906355	2	none	none	0	EGR	ECA,EAS
chr27	7905944	7906214	2	none	none	0	ECA	EGR,EAS
chr27	7906014	7906257	2	none	none	0	EAS	ECA,EGR
chr27	37367608	37367992	0	none	none	0	EAS	none
chr28	413934	414248	0	none	none	0	EGR	none
chr28	16422863	16423079	0	L1-1_EC	LINE/L1	100	EAS	none
chr29	2760634	2761219	0	none	none	0	ECA	none
chr29	11637576	11637889	1	(GCCGC)n	Simple_repeat	30	EGR	none
chr29	14624375	14625140	2	none	none	0	EBU	EGR,EAS
chr29	14624482	14624908	1	none	none	0	EGR	EBU,EAS
chr29	14624877	14625107	1	none	none	0	EAS	EBU,EGR
chr3	7202005	7202434	1	none	none	0	EGR	ECA,EAS
chr3	7202022	7202702	1	none	none	0	ECA	EGR,EAS
chr3	7202031	7202487	1	none	none	0	EAS	ECA,EGR
chr3	34527269	34527633	1	(GCCCC)n	Simple_repeat	12.6	EBU	none
chr3	34527294	34527608	1	(GCCCC)n	Simple_repeat	14.6	EGR	none
chr3	35183891	35184145	0	(GCGCAG)n	Simple_repeat	30.8	ECA	EGR
chr3	35183940	35184234	0	none	none	0	EGR	ECA
chr3	35183952	35184285	0	none	none	0	EBU	none
chr3	35310254	35310548	0	none	none	0	EGR	none
chr3	36408797	36409537	1	MER34A1_EC ERV1-3N-EC_I-int ERE3	LTR/ERV1 SINE/tRNA	87.9	EAS	none
chr3	36411734	36411945	0	ERE2	SINE/tRNA	99.5	EAS	none
chr3	36412346	36412629	0	none	none	0	EAS	none
chr3	36570617	36570893	0	L1M	LINE/L1	39.9	EAS	none
chr3	60147708	60148025	1	none	none	0	EGR	none
chr30	27628880	27629087	0	L1-1_EC	LINE/L1	42.0	EAS	none
chr31	10471721	10472183	0	none	none	0	EAS	none
chr31	10472366	10472627	0	ERE2	SINE/tRNA	47.9	EAS	none
chr31	10473877	10474588	0	L1-4B_EC	LINE/L1	62.2	EAS	ECA,EGR
chr31	10474144	10474538	0	L1-4B_EC	LINE/L1	45.0	ECA	EGR,EAS
chr31	10474205	10474503	0	L1-4B_EC	LINE/L1	37.2	EGR	ECA,EAS
chr31	10475839	10476886	0	LTR13B_EC	LTR/ERV1	35.9	EAS	none
chr31	10475948	10476392	0	LTR13A_EC	LTR/ERV1	53.3	ECA	none
chr31	10476585	10476892	0	none	none	0	ECA	none
chr31	10478167	10478781	0	L1-4B_EC	LINE/L1	99.7	EAS	ECA
chr31	10478202	10478700	0	L1-4B_EC	LINE/L1	100	ECA	EAS
chr31	10479053	10479329	0	L1-4B_EC	LINE/L1	99.6	EAS	none
chr31	10480162	10480919	0	ERE2	SINE/tRNA	12.2	EAS	none
chr31	10481266	10481884	0	LTR13A_EC	LTR/ERV1	34.8	EAS	none
chr31	10484165	10484562	0	L1-4B_EC	LINE/L1	82.1	EAS	ECA
chr31	10484190	10484447	0	L1-4B_EC	LINE/L1	99.2	ECA	EAS
chr31	10485673	10485902	0	LTR13B_EC	LTR/ERV1	88.2	EAS	none
chr31	10487739	10488333	0	L1-4B_EC	LINE/L1	97.3	EAS	ECA
chr31	10487791	10488202	0	L1-4B_EC	LINE/L1	98.8	ECA	EAS
chr31	10489613	10489913	0	ERE2	SINE/tRNA	35.0	EAS	ECA
chr31	10489622	10489861	0	ERE2	SINE/tRNA	44.1	ECA	EAS
chr31	10490776	10491162	0	LTR13A_EC	LTR/ERV1	62.2	EAS	EBU
chr31	10490805	10491109	0	LTR13A_EC	LTR/ERV1	78.9	EBU	EAS
chr31	10492218	10492520	0	none	none	0	EAS	none
chr31	10497885	10498134	0	L1-4B_EC	LINE/L1	98.4	EAS	none
chr31	10499550	10500034	0	none	none	0	EAS	ECA
chr31	10499618	10499986	0	none	none	0	ECA	EAS
chr31	10501913	10502205	0	L1-4B_EC	LINE/L1	92.5	EAS	none
chr31	10502461	10503212	0	L1-4B_EC	LINE/L1	99.7	EAS	ECA,EGR,EBU
chr31	10502591	10503011	0	L1-4_EC	LINE/L1	96.7	EGR	ECA,EAS,EBU
chr31	10502628	10503172	0	L1-4B_EC	LINE/L1	99.8	ECA	EAS,EGR,EBU
chr31	10502699	10503057	0	L1-4_EC	LINE/L1	100	EBU	ECA,EAS,EGR
chr31	10510352	10510635	0	none	none	0	EAS	none
chr31	10510958	10511242	0	none	none	0	EAS	none
chr31	10513382	10514002	0	L1-4B_EC	LINE/L1	97.7	EAS	ECA,EGR,EBU
chr31	10513390	10513873	0	L1-4B_EC	LINE/L1	99.0	ECA	EAS,EGR,EBU
chr31	10513462	10513862	0	L1-4B_EC	LINE/L1	100	EBU	ECA,EAS,EGR
chr31	10513504	10513813	0	L1-4B_EC	LINE/L1	98.1	EGR	ECA,EAS,EBU
chr31	10514403	10514721	0	none	none	0	EAS	none
chr31	10515125	10515473	0	none	none	0	ECA	EAS
chr31	10515153	10515499	0	none	none	0	EAS	ECA
chr31	10515812	10516258	0	none	none	0	EAS	ECA
chr31	10515905	10516150	0	none	none	0	ECA	EAS
chr31	10516927	10517357	0	L1-4B_EC	LINE/L1	61.6	EAS	none
chr31	10517654	10519059	0	L1-4B_EC T(n) ERE3	LINE/L1 Simple SINE/tRNA	96.2	EAS	ECA
chr31	10518065	10518621	0	L1-4B_EC	LINE/L1	99.8	ECA	EAS
chr31	10519189	10519526	0	none	none	0	EAS	none
chr31	10520396	10520600	0	LTR13B_EC	LTR/ERV1	64.2	EAS	none
chr31	10521239	10521442	0	ERE2	SINE/tRNA	39.9	EAS	none
chr31	10524121	10524591	0	none	none	0	EAS	none
chr31	10525289	10525519	0	none	none	0	EAS	none
chr31	10527840	10528269	0	L1_Carn7	LINE/L1	88.8	EAS	ECA
chr31	10527930	10528204	0	L1-4B_EC	LINE/L1	90.8	ECA	EAS
chr31	10530621	10531019	0	ERE2	SINE/tRNA	20.9	ECA	EAS
chr31	10530647	10531041	0	ERE2	SINE/tRNA	21.1	EAS	ECA
chr31	10531864	10532110	0	L1-4_EC	LINE/L1	97.6	EAS	none
chr31	10539290	10539688	0	none	none	0	EAS	ECA
chr31	10539301	10539572	0	none	none	0	ECA	EAS
chr31	10542433	10542904	0	L1-4_EC	LINE/L1	100	EAS	ECA
chr31	10542506	10542855	0	L1-4_EC	LINE/L1	97.7	ECA	EAS
chr31	10543926	10544268	0	none	none	0	EAS	none
chr31	10546449	10546895	0	L1-4B_EC	LINE/L1	97.8	EAS	none
chr31	10547073	10547417	0	L1-4B_EC	LINE/L1	100	EAS	ECA
chr31	10547130	10547385	0	L1-4_EC	LINE/L1	100	ECA	EAS
chr31	10549225	10549494	0	none	none	0	EAS	none
chr31	10549656	10550197	0	LTR13B_EC	LTR/ERV1	45.5	EAS	none
chr31	10551227	10551539	0	L1-4B_EC	LINE/L1	96.2	EAS	none
chr31	10551901	10552263	0	L1-4_EC	LINE/L1	97.5	EAS	none
chr31	10552831	10553103	0	ERE3	SINE/tRNA	50	EAS	none
chr31	10553916	10554379	0	LTR13A_EC	LTR/ERV1	51.8	EAS	ECA
chr31	10554041	10554281	0	LTR13A_EC	LTR/ERV1	61.9	ECA	EAS
chr31	10555101	10555360	0	none	none	0	EAS	none
chr31	10556635	10556988	0	L1-4_EC	LINE/L1	97.7	EAS	ECA
chr31	10556686	10556923	0	L1-4B_EC	LINE/L1	100	ECA	EAS
chr31	10557780	10558295	0	none	none	0	EAS	none
chr31	10558424	10559154	0	LTR13B_EC	LTR/ERV1	54.1	EAS	none
chr31	10560014	10560332	0	ERE2	SINE/tRNA	26.1	EAS	none
chr31	10561092	10561667	0	L1-4_EC	LINE/L1	99.0	EAS	none
chr31	10565234	10565501	0	L1-4B_EC	LINE/L1	100	EAS	none
chr31	10566583	10566841	0	L1-4B_EC	LINE/L1	43.4	EAS	none
chr31	10569883	10570491	0	L1-4B_EC	LINE/L1	99.7	EAS	ECA
chr31	10570064	10570485	0	L1-4_EC	LINE/L1	99.3	ECA	EAS
chr31	10571379	10571645	0	none	none	0	EAS	none
chr31	10571765	10571991	0	none	none	0	EAS	none
chr31	10573149	10573414	0	none	none	0	EAS	none
chr31	10576331	10577058	0	L1-4B_EC	LINE/L1	99.4	EAS	ECA
chr31	10576700	10576962	0	L1-4_EC	LINE/L1	99.6	ECA	EAS
chr31	10577770	10578010	0	none	none	0	EAS	none
chr31	10578911	10579567	0	LTR13B_EC	LTR/ERV1	60.5	EAS	none
chr31	10579815	10580085	0	none	none	0	EAS	none
chr31	10586835	10587785	0	L1-4B_EC	LINE/L1	99.4	EAS	ECA,EBU
chr31	10586855	10587232	0	L1-4B_EC	LINE/L1	99.5	ECA	EBU,EAS
chr31	10586945	10587245	0	L1-4B_EC	LINE/L1	95.7	EBU	ECA,EAS
chr31	10587867	10588109	0	L1-4B_EC	LINE/L1	99.2	ECA	EAS
chr31	10587892	10588234	0	L1-4B_EC	LINE/L1	98.5	EAS	ECA
chr31	10588398	10589006	0	ERE2	SINE/tRNA	13.7	EAS	ECA,EGR,EBU
chr31	10588498	10588920	0	ERE2	SINE/tRNA	19.7	ECA	EAS,EGR,EBU
chr31	10588528	10588921	0	ERE2	SINE/tRNA	21.1	EBU	ECA,EAS,EGR
chr31	10588563	10588886	0	ERE2	SINE/tRNA	25.7	EGR	ECA,EAS,EBU
chr4	40192552	40192921	1	(GT)n	Simple_repeat	12.5	EBU	none
chr4	48482506	48482780	0	L1-1_EC	LINE/L1	100	EAS	none
chr4	57089109	57089413	0	none	none	0	EBU	none
chr4	106023079	106023357	1	none	none	0	ECA	none
chr5	41809265	41810135	3	G-rich	Low_complexity	6.9	EGR	ECA
chr5	41809299	41809996	2	none	none	0	ECA	EGR
chr5	48623174	48623392	0	HAL1-1E_Tbel and ERV1-3N-EC_I-int	LINE/L1 and LTR/ERV1	99.1	EAS	none
chr5	50364443	50364691	0	none	none	none	ECA	EGR
chr5	50364451	50364820	2	none	none	0	EGR	ECA
chr5	50371990	50372285	1	none	none	0	EBU	none
chr5	51851663	51851879	0	none	none	0	EAS	none
chr5	55817575	55818215	2	none	none	0	EGR	ECA,EBU
chr5	55817666	55818140	2	none	none	0	ECA	EBU,EGR
chr5	55817690	55818146	2	none	none	0	EBU	ECA,EGR
chr5	74885587	74888411	0	L1-5B_EC and L1-5_EC	LINE/L1	58.5	EAS	none
chr5	74888516	74889848	0	L1-5A2_EC	LINE/L1	99.9	EAS	none
chr5	79126441	79126650	0	HAL1-1E_Tbel	LINE/L1	80.9	EAS	none
chr5	94581397	94581928	1	none	none	0	EGR	none
chr5	99680011	99680287	0	(AGGGTT)n	Simple_repeat	96.4	ECA	EAS
chr5	99680023	99680336	0	(GGGTTA)n	Simple_repeat	100	EAS	ECA
chr6	9381252	9381524	0	ERV1-2N-EC_I-int	LTR/ERV1	100	EAS	none
chr6	70941648	70942643	0	(CTTC)n	Simple_repeat	2.5	ECA	EGR,EAS
chr6	70941787	70942454	0	none	none	0	EAS	ECA,EGR
chr6	70941825	70942119	0	none	none	0	EGR	ECA,EAS
chr6	70943135	70943772	0	none	none	0	ECA	none
chr6	73503497	73503840	0	none	none	0	EGR	none
chr6	77910731	77911011	0	L1-1_EC	LINE/L1	100	EAS	none
chr7	3461848	3462188	0	none	none	0	EGR	none
chr7	3803391	3803785	0	none	none	0	EGR	EBU
chr7	3803414	3803771	0	none	none	0	EBU	EGR
chr7	31310508	31310752	0	ERV1-I_EC	LTR/ERV1	100	EAS	none
chr7	43688903	43689202	0	ERV1-I_EC	LTR/ERV1	100	EAS	none
chr7	45447558	45447818	0	none	none	none	ECA	none
chr7	92786868	92787211	0	none	none	0	EAS	none
chr8	1585119	1585455	0	(CAGGCG)n	Simple_repeat	24.1	EGR	none
chr8	16701099	16701443	0	(GT)n	Simple_repeat	6.4	EGR	none
chr8	29034519	29034826	1	L2a	LINE/L2	24.8	ECA	none
chr8	34474057	34474258	0	L1-1_EC	LINE/L1	32.3	EAS	none
chr8	35234386	35234821	0	L2a	LINE/L2	17.2	EGR	EBU
chr8	35234409	35234884	1	L2a	LINE/L2	15.8	EBU	EGR
chr8	55802346	55802719	0	none	none	0	EGR	EBU,EAS
chr8	55802382	55802665	0	none	none	0	EAS	EBU,EGR
chr8	55802391	55802726	0	none	none	0	EBU	EGR,EAS
chr9	15753961	15754312	2	none	none	0	EAS	ECA
chr9	15753998	15754613	2	none	none	0	ECA	EAS
chr9	81861472	81861671	0	ERV1-2N-EC_I-int	LTR/ERV1	97.0	EAS	none
chrX	7444695	7444931	0	ERV1-5N-EC_I-int	LTR/ERV1	96.2	EAS	none
chrX	74311002	74311936	0	LTR13A_EC	LTR/ERV1	19.7	EAS	ECA
chrX	74311137	74311374	0	none	none	0	ECA	EAS
chrX	74312203	74312830	0	L1M6	LINE/L1	23.6	EAS	ECA
chrX	74312329	74312837	0	L1M6	LINE/L1	29.2	ECA	EAS
chrX	74321231	74321634	0	L1-4B_EC	LINE/L1	99.5	EAS	ECA
chrX	74321289	74321546	0	L1-4B_EC	LINE/L1	100	ECA	EAS
chrX	74322248	74322595	0	L1-4B_EC	LINE/L1	98.6	EAS	none
chrX	74324355	74325697	1	L1-4B_EC	LINE/L1	85.8	EAS	ECA
chrX	74324447	74325593	1	L1-4B_EC	LINE/L1	92.4	ECA	EAS
chrX	74325949	74326162	0	none	none	0	EAS	none
chrX	74326355	74326698	0	none	none	0	EAS	none
chrX	74327059	74327277	0	LTR4B_Vpa	LTR/ERV1	40.8	EAS	none

### Sheet: Table S9
Table S9. Satellite families identified by TAREAN
Species	Family	Lenght	Consensus sequence
Horse	37cen	221	CTGAAAGGCACAACGTGCAGGCTTCTTTCCAAAGGGCGAGTTGGGCCCCACAGCATCTTGCTTCCAGCTCTTTGGGAAGC TAAGAAACAACTCGCTCTGCACAGTGCTCTTACAGCCTACCGGGAACATCTCTTCCAAAGGCCTGTGAAACGCAGTTTCT TTGCAGGCCTGATCTGGCTGAAGTAGGACTTCTGCTCTGGGTGTGCTACTTTGCCCTAGAG
	2PI	44	CCGGCGTGTCCGGCAGGTGGTTCCGGCGTGTCCGGCAGGTGGTT
		44	CTCACACATGGTTCAGGTGTGGCTGACACGTGGTTCAGGCATGG
	CENPB-sat	419	TGCCTACATCTTCCCCTTAAGCAACTGGGCTGAGTCCCAAATGATTGAGCGTCCACATGCTTAGGAGGCGATAGACTGCA GGCCTTTTTCCAACCACCATTGTGCACTGGGTCAGAGAGTGTCGGAATGCACCTATGTCAGAAAGGCCCCTTTGCTCTCA GCCGTGCCCTCCATTGCTCTAGAGGTGGAAGGCACAAAGCACTGCCTCCATCCTTCAATGGGAGACAAGCCATAAACTGT CTTGCTTCCAGCTCTTTAGGAAGCTGAGAAAGAACTCGCTTTCCACAGTGCTCTTACAGCGTCCTGGGAACATCTCATAC AAAGGCAGCTGAACACCGTGTCTTTTCAGCCCTTAACTCACCAATCTGCAACATCTGCTTCTGCCGCATTTCCAC…
	137sat	137	ACTGCAGGGGGCACTGCAACCACTGCAGGAACACTGCATCCACCTTCATGGGCACTGCATCCTCCGTCACAACATACTGC ATCCACCTTGTGGGACACTGCATCCACTGCATGGGCACTGCATCCACATTCAGGGAC
	satA	3322	TCTGGGCACCCCCAATCAAATGTCCAGCGCCACCTGTTGGTTAGTGCTTCTTTTTTCTTCTCCTTGAAAGTGAGATCCTA CGGTATTTGACTATGTCCCTGGGGCCTGTTTCACTTCCCCTAAAACCCTCCCAGCCGTTCTGGTGGTCACAAATGGCTGG ATTGCATCCTTTGTTCCCGCTGAGTGGTATGCCATTGTGTGGCTATAGCCCATGTTCCTTCTCCATTCTTCCCTTGCTGG GCACCAGGGCGGCTTCCAAGTCTTGGAGAGCGGGAGTAAGGCTGTGGTGAACTCAGCGGTGCACATGTCTTTAGGCGGTT GTGTTTCCGAGTTCTTTGGCTAAACACGCCCCCGAGGAATAGCTGGATCCTATGGGACATGGATTCTTAAATTTC…
	satB	114	CTGAGCTAGCCTCTGTTGCCCATCTTCGTCAGTTTCAGAGGGTGGATTTCTCAGTGTTGCTTTTTCCCCAGGTCTCCACG CCCTTGTGTGTTTCTTTTGCTTAACGATTGCCAC
Donkey	37cen	221	GGGGCCTCTCTCCCCCTTTGGAAACAAGGCAGCACTTTGGGCCTTGCAGCTCTAGGGCAATGTAGCACACCCAGAGCAGA AGTTCTACTTCAGCCAGATCAGGCCTGCCAAGAAACTGCGTTTCACAGGCCTTTGTAAGAGATGTTCCCGGTAGGCTGTA AGAGCACTGTGCAGAGCGAGTTGTTTCTTAGCTTCCCAAAGAGCTGGAAGCAAGATGCTTT
	2PI	44	CGGAACCACCTGCCAGACATGCCAGAACCACCTGCCGGACACGC
	CENPB-sat	420	CTTCTGCCGCCGTTCCACCTTGCCAACCCAGCTCAGACAAAATGCCTACATCTTCCCCTTAAGCAACTGGGCTGAGTCCC ACATGATTGTGCCACCATGTGTTTAGCAGGAGAGAGACAATACGCTTTTCACCAACCACAGTTGACCACTGGTGGAGAGA GTGTCAGAAAACGCCTATGTCAGAAAGGCCCCTTTGCTCTCAGCCGTGCCCTCCATTGCTCTAGACGTGGAAGGCACAAA GCACTGCCTCCATCCTTCAATGGGAGACACGCCATAAACTGTCTTGCCTCCAGCCCTTTACGAAGCTGACAAACAACTCG CTTGCCACAGTCCTGTTACAGCAGACCGGGAACTTCTCATACAAAGGCAGCTCCAGTGGCATTTCTTCCCAGCCC…
	satA	4678	CTTAGCTTCAGTTTTTCTATTCTTTGCAACTTTTAATTGGTTTTGTTTTGGCACAAGTGCATTGCTGTGCTCACATCTGC TGGCAATGCTCCTGTATTTGCTGTGGAAGTCTGGCCCTGTCTAACGTCCCTTCCCATCTGCCTCTACTCTACCTCGGACG CCTGCACCAGAACAACTGAAGCAGTGGTGAGGAGGCCCAAACCGAGGATTCCACCCAGCCCATACTGGGCCACAGACCCA GAAGGTGCGGACCTCACCACTGCACCACCGGCCGGCCACTTACATGTTCAGTGGCAACGTGCAGTTGAGTGCAATGGGAG TTAAATATACTAGTGAGCCCAACTCTAGCACTGTGTAGATGAGGCTAGGTTGTTTTTCGGGTCCATTGTGATGTC…
	satB	114	AAGATTGCCACCTGAGCTAGCCTCTGTTGCCCATCTTCCTCAGTTTCAGAGGGTAGATTTCTCAGTGTTGCTTTTTCCCC AGGTCTCCACGCCCTTGTGTGTTTCTTTTGCTTA
	satC	2467	CCATACAGAATGGCTCTCACTTACTTACAGTTAAAGGACACTGTGCTAAACCCGGCTTGCTGGCGGCTGTTTGAAACCTC TTCATATAAGACTTATTAAACATTTCACTACAGGCATGACAGACTAGCTATAACACTCGTTCACTGAAAGAACACTGTGG TGAAGCCAGATTACTTCTGGCGCCTTGGGAATGTCTTCGTATAAGGCTCTTCAAACACTTCATTATGCCTACAGAATGGC TATCACTTCCATATCCAGAAAGAACGTTCTGATGAAACCAGTGGCTCTTTATGAGCATTTCATTTATGTCTTATCAAACG TTTCTCTACAGCCGCAACATGATATCCATAACATTCATTCAAGGAAACCACACTATGTTGAAAAAGCTTGCTTGT…
	satD	68	AAAGGAGGAGGTGAGGTGGAATCACAAAACCCCAAAATGTGCTTTGTAAACCCTACGGCAACCACTAA
Grevy's zebra	37cen	221	CCTACCGGGAACATCTCTTACCGGGGCCTGTGAAACGCAGTTTCTGGGCAGGCCTGATCTGGCTGAAGTCGAACTGCTGC TCTGCGTGTGCTACATTGCCCTAGAGCTGCCAGGCCCAAAGGGCTGCCTTGTTTGCCAAGGGGCAGAGAGGCCCCAAAGC ATCTTGCTTCCAGCTCTTTGGGAAGCCAAGAAACCACTGGCTCTGCCCAGTGCTCTTACAG
	2PI	44	CCGGACACGCCGGAACCACCTGCCGGACACGCCGGAACCACCTG
		2037	CCTGCCGCGTATGCCAGAACCAGGTCCTGTAAAAAACCTGCCGGACACGCTGGAACCACCAGACGGACACGCTGAAACCA CCAACCCAATACTGGCGGTCCCGCATCTGGTTCCAGCATGTCTGGCAGGTGCTTGCGGCGTGCCAGGACCTTATTCTACT GTCTCCAGTGGGTGGTTCCAGGGTGTCCTTGTGGTGGTTCTGAGGTGTCCGGCAGTTGGTTCCAGCATGTCAGGCAGGTG GTTCAGGCGTGTCCAGGAGGTGCTTTGGGGTGTCTGGCAGGTGGTCCGGGTGTGGGTGGCACCTGGCTCCGGCGTGCTCG GCAGGTGGTTGGGTCGTGTTCACCAGCTGTTTCTGGTGCCTCCTGAAGGTGGCTATGGAATATCCGGCAGGTGGT…
	CENPB-sat	419	GGAGACAAGCCATAAACTGTCTTGCCTCCAGCTCTTTAGGAAGCTGAGAAAGAACTCGCTTTCAACAGTGCTGTTACAGC ATACTGGGAACATCTCATACAAAGGCAGCTCAAATGCCATTTCTTCCCAGCGCTTAACTCGCCGCTTTAGAACTTCTGCT TCTGCCAGATTTCCCCCTTGCCAACCCGGCTCAGACGAAATGCCTACATCTTCCCCTTAAGCAATGGGGGCGAGGCCCAG AAGACTGTGCTTCCACATGCTTATCAGGAGCAGACAATAGGCTTTTTACAAACCGCCATGGTGCACTGGGTCAGAGAGTG TCAGAATGCACCTATGTCAGAAAGGGCCCTTTGCTCTCAGCCGTGCCCTCCATTGCTCTAGAGGTGGAAGGCACA…
	satA	4681	TTTAGGTGAATTTATTGCCGCAACCCTGCATTAGAACATCCTATATCTTTCCGATTTGCATCCTCATCGATGTAGACTTC CGTGTAGCTTACATCATCTTCCCCTGCGTAAGCCTAATAGCAGGCCCTCACCACACACTTGTGCCTCATCATCTGTTTCA CCCTCTCACACCTCCCCGCTTTGTCTCTGGGAACCCCCAATCAAATGTCCCGTGCCACCTGTTCCTGACCGCTTGTTTTT TCTTCTCCTCTTAAGTGAGATCCTACGGTATTTGCCTTTCTCCCTGGGGCTTGTTTCACTTCCCTAAAACCCTCACAGCC ATTCTGGTGGTCACAAATGGCTGGATTGCATCCTTGGTTCCGGCTGACTGGTATGCCATTGCGTGGCTATAGCCC…
	satB	114	GTGTTTTGTTTTTGCTTAAAGATTGCCACCTGAGCTAGCCTCTGTTGCCCATCTTCGTCAGTTTCAGAGGGTAGATTTCT CAGTGTTGCTTTTTCCCCAGGTCTCCACGCCCTT
Burchell's zebra	37cen	221	TTTGGGAAGCTAAGAAACAACTCGCTCTGCACAGTGCTCTTACAGCCTACCGGGAACATCTCTTACAAAGGCCTGTGAAA CGCAGTTTCTTTGCAGGCCTGATCTGGCTGAAGTAGAACTTCTGCTCTGGGTGTGCTACATTGCCCTAGAGCTGCAAGGC ACAAAGTGCTGCCTTCTTTCCAAAGGGGGAGATGGGCCCCAAAGCATCTTGCTTCCAGCTC
	2PI	220	TGCTGGACTCTCTGGAATCACCTGCCGGGCATGCCGGAACCACCTCTCAGACGTGCCAGAACCACGTGCCGGACACGCCG GAACCACCTACTGGACAGACCGGAACCACCTGTCGGACACGTCTGAACCACCTGCCGAGCATGCCGGAACAACCTGCTCG ACTCGCAGGAGCCACCTGCCGGACACGCCAAAATCACCTGCCGGCTATGCCAGAACCACT
	CENPB-sat	404	ACTGCACGCCTTTTTCCAACCACCATTGTGCACTGGTGGAGAGAGTGTCAGAAAGGCCCCTTTGCTCTCAGCCGTGCCCT CCATTGCTCTAGAGGTGGAAGGCACAAAGCACTGCCTCCATCCTTCAATGGGAGACAAGCCATAAACTGTCTTGCCTCCA GCTCTTTAGGAAGCTGAGAAAGAACTCGCTTTCCACAGTGCTCTTACAGCATACTGGGAACATCTCATACAAAGGCAGCT CAAACGCCATTTCTTCCCAGCCCTTAACTCGCCGCTTTAGAACTTCTGCTTCTGCCACAATTCCACCTTGCCAACCCGGC TCAGACGAAATGCCTACATCTTCCCCTTAAGCAACTGGGCTGAGTCCCAAATGATTGAGCTTCCACATGCTTAGG…
	satA	4681	TTTTTGGGCCCGGACTGTGCCGTTTCGGTACCTAGCGCTTCGTCCTCTATGTTGAAATCAGAAAGTGTGATACGTCCTGC TTTGTTCGTTTTCCTGAGGATTCCTTGGCCTATTCAGGGTCTCTTGTTGCTGGCTGGAAACTTTAGGATTCTCTCTTCTA TCTCTCTGGCAAATATGGCTGCAACTTTGACTGGGATTGCATGGAATCCAGAGATTCCTTTCTCCGCTATGGACGTTTCA AGTGTGTTAATTCTTCCATTCCTAGGTCCCGGAATATCCTTCTTTTTCCTTGTGTCGTCTTGAATTTCTTTCCCCAAACG TTTGCTAGTTTTCGGTTGACATAGCTTTCACCTGTTTTGCTAAGGTTCTTCATAGACATCTTCTTCTTCGTACTG…
	satB	114	CTGGGGAAAAAGCAACACTGAGAAATCCACCCTCTGAAACTGACGAAGATGGGCAACAGAGGCTAGCTCAGGTGGCAATC GTTAAGCAAAAGAAACACACAAGGGCGTGGAGAC
	satC	4944	CTACAGACTTGAAAAATATCCATAAGATTCATACACTAAAGGAACTCTGGTGAAACAAATGTGCTTACAGCTGTTTAGGG GCATATTCACATAAGACATTTCAAACATTTCAGTATATGCCCTAGAGATGACCTATCAATTACTAACAATGTGAGAACAC TGTTCTAAGCCCAGTTTGCAGGTAGCTGTTTAGGAACATGTTCATATAAGACTTAACAAACATTTCATTGCATGTGGGAC AGAATATATATAGCATTTGTTCACTGAGAGAAAACTGTGGTGAAACCATCTTACTTGCAGCCATTAAGGATCATCTTCAT ATTAGTCATTATAACCATTTCAATATTTGCTGTTCTGATTGAATACGAGTTTCAAACAATGAAAGAAACACTGTG…
	satE	75	CACCCCCACTCAGGCGGCCGACCGCCAGAGTGGGTCAAAGTGGCAGCCCGCCGCGCTGCTCAGCCCTGGGGGCCC
